# Characterisation of the Avascular Mesenchyme during Digit Outgrowth

**DOI:** 10.1101/2025.03.17.643637

**Authors:** Cameron Batho-Samblas, Jonathan Smith, Lois Keavey, Noah Clancy, Lynn McTeir, Megan G. Davey

## Abstract

The avascular mesenchyme at the tip of the developing digit contributes to digit outgrowth and patterning, however, it has been poorly characterised. Using newly developed fate mapping approaches, tissue manipulation and single-cell mRNA sequencing data, we explore the transcriptional nature and developmental potential of this tissue. We find that the avascular mesenchyme is essential to normal segmental patterning of the digit and has a distinct transcriptional identity. In addition, we uncover an unexpected relationship between the unspecified tissue of the avascular mesenchyme and the committed phalanx forming region, which controls patterning, but not outgrowth of the digit. This multifaceted approach provides insights into the mechanics and genetic pathways that regulate digit outgrowth and patterning.

**Highlights:**

- The Avascular Mesenchyme of the developing digit contains a population of uncommitted cells, with a unique transcriptional identity.
- The AVM is critical to the normal outgrowth and patterning of digits.
- *HMGA1* expression is associated with the Avascular Mesenchyme
