## Supplemental Information 3 - Comparative statistics for "Characterisation of the Avascular Mesenchyme during Digit Outgrowth"

### Sheet: 4-MU - AVM width changes
	Experimental
			Lengths			% diff		T test - unpaired
	Embryo #	Manipulated/Contralateral	Area (µm^2)	Length (µm)	Area/Length	Area/Length		Area/Length
	1	Manipulated	13694.8	207.939	65.8599	-8.96558		0.0135939
		Contralateral	15235.7	210.595	72.3461
	2	Manipulated	16463.2	209.734	78.4955	-3.85649
		Contralateral	17916.6	219.448	81.644
	3	Manipulated	19422	273.143	71.1058	-7.89053
		Contralateral	17500.9	226.704	77.197
	4	Manipulated	13517.5	198.856	67.9762	-7.48887
		Contralateral	13463	183.223	73.479
	5	Manipulated	21666.6	291.455	74.3394	-15.4342
		Contralateral	29326.5	333.608	87.9071
	Control
			Lengths			% diff
	Embryo #	Manipulated/Contralateral	Area (µm^2)	Length (µm)	Area/Length	Area/Length
	6	Manipulated	17353.2	212.623	81.615	6.40508
		Contralateral	15148.3	197.495	76.7021
	7	Manipulated	16472.2	218.535	75.3758	-3.52173
		Contralateral	16305.6	208.706	78.1272
	8	Manipulated	19075.6	199.125	95.7971	35.1816
		Contralateral	15662.2	221.013	70.8655
	9	Manipulated	21492.5	211.73	101.509	40.959
		Contralateral	15244	211.683	72.0132
	10	Manipulated	23355.1	206.607	113.041	57.4427
		Contralateral	16508.5	229.929	71.7984

### Sheet: 4-MU
	For digits with phenotype
			Lengths			% diff				P3-P3			P3-P4			D4-D4			T test - paired
	Embryo #	Manipulated/Contralateral	Digit IV length (µm)	P3 (µm)	P4 (µm)	P3	P4	Digit IV		Manipulated	Contralateral		Manipulated	Contralateral		Manipulated	Contralateral		P3	P4	Digit IV
	1	Manipulated	304.969	85.715	N/A	93.7982	66.4531	-6.62909		85.715	44.229		85.715	51.495		304.969	326.621		0.0286452	0.0618794	0.0201419
		Contralateral	326.621	44.229	51.495					78.026	45.447		78.026	56.313		311.054	336.23
	2	Manipulated	311.054	78.026	N/A	71.6857	38.5577	-7.48773		63.815	41.553		63.815	50.364		283.49	318.26
		Contralateral	336.23	45.447	56.313
	3	Manipulated	283.49	63.815	N/A	53.575	26.7076	-10.925
		Contralateral	318.26	41.553	50.364
	For control beads
			Lengths			% diff				P3-P3			P4-P4			D4-D4			T test - paired
	Embryo #	Manipulated/Contralateral	Digit IV length (µm)	P3 (µm)	P4 (µm)	P3	P4	Digit IV		Manipulated	Contralateral		Manipulated	Contralateral		Manipulated	Contralateral		P3	P4	Digit IV
	4	Manipulated	319.659	64.882	81.886	4.26161	-14.657	-0.152118		64.882	62.23		81.886	76.025		319.659	320.146		0.789064	0.855362	0.783066
		Contralateral	320.146	62.23	76.025					51.006	56.032		63.402	70.863		276.277	289.304
	5	Manipulated	276.277	51.006	63.402	-8.96987	-28.0217	-4.50288		53.34	53.045		69.863	70.648		283.429	275.624
		Contralateral	289.304	56.032	70.863
	6	Manipulated	283.429	53.34	69.863	0.556132	-24.4989	2.83176
		Contralateral	275.624	53.045	70.648
										Exp vs Ctrl
										P3-P3			P4-P4			D4-D4			T test - unpaired
										% Diff			% Diff			% Diff			% Diff
										Exp Manipulated	Control Manipulated		Exp Manipulated	Control Manipulated		Exp Manipulated	Control Manipulated		P3	P4	Digit IV
										93.7982	4.26161		66.4531	-14.657		-6.62909	-0.152118		0.00374593	0.00596969	0.0364349
										71.6857	-8.96987		38.5577	-28.0217		-7.48773	-4.50288
										53.575	0.556132		26.7076	-24.4989		-10.925	2.83176

### Sheet: PD0325901
	For digits with phenotype
			Lengths			% diff				P3-P3			P3-P4			D4-D4			T test - paired
	Embryo #	Manipulated/Contralateral	Digit IV length (µm)	P3 (µm)	P4 (µm)	P3	P4	Digit IV		Manipulated	Contralateral		Manipulated	Contralateral		Manipulated	Contralateral		P3	P4	Digit IV
	1	Manipulated	317.243	90.596	N/A	93.0943	54.4057	-9.84572		90.596	46.918		90.596	58.674		317.243	351.889		0.00537862	0.020368	0.0185662
		Contralateral	351.889	46.918	58.674					78.425	42.728		78.425	51.839		300.191	330.851
	2	Manipulated	300.191	78.425	N/A	83.5447	51.2857	-9.26701		87.853	42.069		87.853	44.591		301.838	323.045
		Contralateral	330.851	42.728	51.839
	3	Manipulated	301.838	87.853	N/A	108.831	97.0196	-6.56472
		Contralateral	323.045	42.069	44.591
	For control beads
			Lengths			% diff				P3-P3			P4-P4			D4-D4			T test - paired
	Embryo #	Manipulated/Contralateral	Digit IV length (µm)	P3 (µm)	P4 (µm)	P3	P4	Digit IV		Manipulated	Contralateral		Manipulated	Contralateral		Manipulated	Contralateral		P3	P4	Digit IV
	4	Manipulated	415.38	53.884	55.327	10.5109	-7.2566	-1.32906		53.884	48.759		55.327	59.656		415.38	420.975		0.56092	0.365988	0.758239
		Contralateral	420.975	48.759	59.656					54.044	50.749		60.971	63.724		407.59	392.678
	5	Manipulated	407.59	54.044	60.971	6.49274	-15.1905	3.79751		46.099	51.702		48.527	50.932		377.862	364.547
		Contralateral	392.678	50.749	63.724					45.69	48.423		57.041	55.622		352.552	363.986
	6	Manipulated	377.862	46.099	48.527	-10.8371	-9.48912	3.65248		54.443	50.056		58.632	62.283		390.522	410.032
		Contralateral	364.547	51.702	50.932					58.013	55.929		62.187	58.324		282.014	284.559
	7	Manipulated	352.552	45.69	57.041	-5.64401	-17.8562	-3.14133
		Contralateral	363.986	48.423	55.622
	8	Manipulated	390.522	54.443	58.632	8.76418	-12.5877	-4.75817
		Contralateral	410.032	50.056	62.283
	9	Manipulated	282.014	58.013	62.187	3.72615	-0.533228	-0.894366
		Contralateral	284.559	55.929	58.324
										Exp vs Ctrl
										P3-P3			P4-P4			D4-D4			T test - unpaired
										% Diff			% Diff			% Diff			% Diff
										Exp Manipulated	Control Manipulated		Exp Manipulated	Control Manipulated		Exp Manipulated	Control Manipulated		P3	P4	Digit IV
										93.0943	10.5109		54.4057	-7.2566		-9.84572	-1.32906		3.27675e-06	0.000131861	0.00778223
										83.5447	6.49274		51.2857	-15.1905		-9.26701	3.79751
										108.831	-10.8371		97.0196	-9.48912		-6.56472	3.65248
											-5.64401			-17.8562			-3.14133
											8.76418			-12.5877			-4.75817
											3.72615			-0.533228			-0.894366

### Sheet: FGF8
	For digits with phenotype									Exp vs Ctrl
			Lengths			% diff				P3-P3			P4-P4			D4-D4			T test - unpaired
	Embryo #	Manipulated/Contralateral	Digit IV length (arbitrary units)	P3 (au)	P4 (au)	P3	P4	Digit IV		% diff			% diff			% diff			P3	P4	Digit IV
	1	Manipulated	375.6	98.7	N/A	75	76.8817	-13.0354		Manipulated	Unmanipulated WT		Manipulated	Unmanipulated WT		Manipulated	Unmanipulated WT		6.36919e-08	9.0561e-06	0.00549983
		Contralateral	431.9	56.4	55.8					75	-2.16111		76.8817	-3.99956		-13.0354	0.102859
	2	Manipulated	459.785	132.595	N/A	83.5149	40.0854	-13.7128		83.5149	4.08252		40.0854	-1.08163		-13.7128	1.08605
		Contralateral	532.854	72.253	94.653					105.487	12.6178		52.5996	0.933282		0.132394	0.327017
	3	Manipulated	1406	365.975	N/A	105.487	52.5996	0.132394		85.193	-14.2544		66.3197	-9.80537		-8.12691	-1.66917
		Contralateral	1404.14	178.101	239.827					83.2493	-6.17129		35.6443	1.13243		-21.8875	-2.22221
	4	Manipulated	646.352	183.617	N/A	85.193	66.3197	-8.12691			5.63948			5.16654			0.715495
		Contralateral	703.527	99.149	110.4						-14.7985			-5.7584			-2.0744
	5	Manipulated	420.774	129.68	N/A	83.2493	35.6443	-21.8875
		Contralateral	538.677	70.767	95.603
	Unmanipulated WT controls
			Lengths			% diff
	Name	Side	Digit IV length (µm)	P3 (µm)	P4 (µm)	P3	P4	Digit IV
	1	Right	296.048	43.3213	51.6299	-2.16111	-3.99956	0.102859
		Left	295.743	44.2782	53.7809
	2	Right	369.905	50.2475	63.0388	4.08252	-1.08163	1.08605
		Left	365.931	48.2766	63.7281
	3	Right	349.684	48.2323	61.3852	12.6178	0.933282	0.327017
		Left	348.544	42.8283	60.8176
	4	Right	341.378	35.5045	50.382	-14.2544	-9.80537	-1.66917
		Left	347.173	41.4068	55.8592
	5	Right	356.191	45.0892	63.2731	-6.17129	1.13243	-2.22221
		Left	364.287	48.0548	62.5646
	6	Right	396.826	50.2246	64.907	5.63948	5.16654	0.715495
		Left	394.007	47.5434	61.7183
	7	Right	3381.24	429.538	545.689	-14.7985	-5.7584	-2.0744
		Left	3452.86	504.144	579.032

### Sheet: Tantalum foil
	For digits with phenotype
			Lengths			% diff				P3-P3			P3-P4			D4-D4			T test - paired
	Embryo #	Manipulated/Contralateral	Digit IV length (µm)	P3 (µm)	P4 (µm)	P3	P4	Digit IV		Manipulated	Contralateral		Manipulated	Contralateral		Manipulated	Contralateral		P3	P4	Digit IV
	1	Manipulated	349.6	96.2698	N/A	114.899	64.6685	-2.77822		96.2698	44.7976		96.2698	58.4628		349.6	359.59		0.00453468	0.0073178	0.0785287
		Contralateral	359.59	44.7976	58.4628					85.591	49.2615		85.591	56.0594		334.847	353.515
	2	Manipulated	334.847	85.591	N/A	73.7483	52.6791	-5.28049		59.0963	43.5756		59.0963	51.8886		265.633	332.941
		Contralateral	353.515	49.2615	56.0594					68.0332	36.4218		68.0332	42.8944		238.5	259.909
	3	Manipulated	265.633	59.0963	N/A	35.6179	13.8907	-20.2163		67.4946	36.7002		67.4946	40.9481		228.35	237.496
		Contralateral	332.941	43.5756	51.8886
	4	Manipulated	238.5	68.0332	N/A	86.7925	58.6063	-8.23722
		Contralateral	259.909	36.4218	42.8944
	5	Manipulated	228.35	67.4946	N/A	83.908	64.8296	-3.85085
		Contralateral	237.496	36.7002	40.9481
	For digits with no phenotype
			Lengths			% diff				P3-P3			P4-P4			D4-D4			T test - paired
	Embryo #	Manipulated/Contralateral	Digit IV length (µm)	P3 (µm)	P4 (µm)	P3	P4	Digit IV		Manipulated	Contralateral		Manipulated	Contralateral		Manipulated	Contralateral		P3	P4	Digit IV
	6	Manipulated	412.741	58.505	63.18	9.04736	27.7095	4.75421		58.505	53.651		63.18	45.811		412.741	394.009		0.484381	0.976187	0.906521
		Contralateral	394.009	53.651	45.811					45.623	49.839		55.199	62.998		397.224	411.615
	7	Manipulated	397.224	45.623	55.199	-8.45924	-27.5802	-3.49623		58.23	53.793		69.724	65.573		421.37	412.88
		Contralateral	411.615	49.839	62.998					60.511	59.862		73.133	75.882		461.043	456.342
	8	Manipulated	421.37	58.23	69.724	8.24829	-11.1982	2.05629		55.948	52.127		68.589	72.191		458.395	439.523
		Contralateral	412.88	53.793	65.573					35.444	40.398		43.515	51.078		287.988	321.366
	9	Manipulated	461.043	60.511	73.133	1.08416	-20.2565	1.03015		50.653	47.035		51.251	51.777		331.276	340.51
		Contralateral	456.342	59.862	75.882
	10	Manipulated	458.395	55.948	68.589	7.33017	-22.5	4.29375
		Contralateral	439.523	52.127	72.191
	11	Manipulated	287.988	35.444	43.515	-12.263	-30.6081	-10.3863
		Contralateral	321.366	40.398	51.078
	12	Manipulated	331.276	50.653	51.251	7.69214	-2.17085	-2.71181
		Contralateral	340.51	47.035	51.777

### Sheet: AVM removal
	For digits with phenotype
			Lengths			% diff				P3-P3			P3-P4			D4-D4			T test - paired
	Embryo #	Manipulated/Contralateral	Digit IV length (µm)	P3 (µm)	P4 (µm)	P3	P4	Digit IV		Manipulated	Contralateral		Manipulated	Contralateral		Manipulated	Contralateral		P3	P4	Digit IV
	1	Manipulated	293.032	55.096	N/A	12.5189	0.0599314	-12.5776		55.096	48.966		55.096	55.063		293.032	335.191		0.00548298	0.095073	0.00738675
		Contralateral	335.191	48.966	55.063					55.522	36.116		55.522	40.72		291.963	272.205
	2	Manipulated	291.963	55.522	N/A	53.7324	36.3507	7.2585		48.59	50.267		48.59	56.132		243.666	356.104
		Contralateral	272.205	36.116	40.72					72.288	42.277		72.288	49.445		271.62	316.184
	3	Manipulated	243.666	48.59	N/A	-3.33618	-13.4362	-31.5745		52.431	38.602		52.431	49.69		241.745	294.6
		Contralateral	356.104	50.267	56.132					49.127	41.781		49.127	46.485		262.636	317.459
	4	Manipulated	271.62	72.288	N/A	70.9866	46.1988	-14.0943		62.653	40.918		62.653	50.18		250.11	289.954
		Contralateral	316.184	42.277	49.445					68.102	53.087		68.102	63.751		358.847	408.248
	5	Manipulated	241.745	52.431	N/A	35.8246	5.5162	-17.9413
		Contralateral	294.6	38.602	49.69
	6	Manipulated	262.636	49.127	N/A	17.5822	5.68355	-17.2693
		Contralateral	317.459	41.781	46.485
	7	Manipulated	250.11	62.653	N/A	53.1184	24.8565	-13.7415
		Contralateral	289.954	40.918	50.18
	8	Manipulated	358.847	68.102	N/A	28.2838	6.82499	-12.1007
		Contralateral	408.248	53.087	63.751

### Sheet: AVM removal - head to shaft
	For digits with phenotype												Average - Head/Shaft ratio				P3-P3			P3-P4			T test - unpaired
			Phalanx 3			Head-Shaft ratio							P3 - Manipulated	P3 - Control	P4 - Control		Manipulated	Control		Manipulated	Control		P3	P4
	Embryo #	Manipulated/Contralateral	Tail (µm)	Shaft (µm)	Head (µm)	P3							0.79839	1.1104	1.25266		0.868793	0.917498		0.868793	1.15674		0.00337464	0.000623852
	1	Manipulated	227.905	186.187	161.758	0.868793											0.704112	1.25179		0.704112	1.3502
	2	Manipulated	484.329	377.842	266.043	0.704112											0.822265	1.10517		0.822265	1.32717
	3	Manipulated	434.574	311.211	255.898	0.822265												1.10483			1.20323
																		1.238			1.46459
																		1.02045			1.09399
	For unmanipulated controls																	1.13505			1.17268
			Phalanx 3			Head-Shaft ratio		Phalanx 4			Head-Shaft ratio
	Embryo #	Side	Tail (µm)	Shaft (µm)	Head (µm)	P3		Tail (µm)	Shaft (µm)	Head (µm)	P4
	4	Right	293.678	226.71	208.006	0.917498		243.305	162.59	188.074	1.15674
	5	Right	300.198	204.858	256.439	1.25179		271.311	168.867	228.004	1.3502
	6	Right	320.403	231.711	256.079	1.10517		268.435	153.353	203.525	1.32717
	7	Right	280.392	215.255	237.82	1.10483		258.413	184.324	221.784	1.20323
	8	Right	345.365	227.774	281.985	1.238		308.538	173.341	253.873	1.46459
	9	Right	338.955	222.05	226.591	1.02045		293.018	195.44	213.81	1.09399
	10	Right	302.051	198.665	225.494	1.13505		252.81	170.133	199.512	1.17268
